# Lineage-specific, fast-evolving GATA-like gene regulates zygotic gene activation to promote endoderm specification and pattern formation in the Theridiidae spider

**DOI:** 10.1101/2022.06.10.495620

**Authors:** Sawa Iwasaki-Yokozawa, Ryota Nanjo, Yasuko Akiyama-Oda, Hiroki Oda

## Abstract

**Background:** The process of early development varies across the species-rich phylum Arthropoda. Owing to the limited research strategies for dissecting lineage-specific processes of development in arthropods, little is known about the variations in early arthropod development at molecular resolution. The Theridiidae spider, *Parasteatoda tepidariorum,* has its genome sequenced and could potentially to contribute to dissecting early embryonic processes.

**Results:** We present genome-wide identification of candidate genes that exhibit locally restricted expression in germ-disc forming stage embryos of *P. tepidariorum*, based on comparative transcriptomes of isolated cells from different regions of the embryo. A subsequent pilot screen by parental RNA interference identifies three genes required for body axis formation. One of them is a GATA-like gene that has been fast evolving after duplication and divergence from a canonical GATA family gene. This gene is designated *fuchi nashi* (*fuchi*) after its knockdown phenotypes, where the cell movement toward the formation of a germ disc was reversed. *fuchi* expression occurs in cells outside a forming germ disc and persists in the endoderm. Transcriptome and chromatin accessibility analyses of *fuchi* pRNAi embryos suggest that early *fuchi* activity regulates chromatin state and zygotic gene activation to promote endoderm specification and pattern formation. We also show that there are many uncharacterized genes regulated by *fuchi*.

**Conclusions:** Our genome-based research using an arthropod phylogenetically distant from *Drosophila* identifies a lineage-specific, fast-evolving gene with key developmental roles in one of the earliest, genome-wide regulatory events, and allows for molecular exploration of the developmental variations in early arthropod embryos.
