## Supplementary material for "Lineage-specific, fast-evolving GATA-like gene regulates zygotic gene activation to promote endoderm specification and pattern formation in the Theridiidae spider": Addfile4 Table S6

### Sheet: Table S6
Table S6. Summary of the pilot pRNAi screen of 19 selected genes
Group	aug3 gene model ID	NCBI gene ID	date of injection	females injected	egg sacs examined (date of egg laying shown)	phenotype in embryos
C-1	aug3.g4238	LOC107451717	160408	SN-596	day14, day19, day25	no cumulus movement, defects in axis formation
C-1	aug3.g4238	LOC107451717	160408	NN-889	day13, day19*	no cumulus movement, defects in axis formation
C-2	aug3.g14287	LOC107440133	160408	T1-580	day13, day16, day19, day25	normal
C-2	aug3.g14287	LOC107440133	160408	KK-741	no egg laying	n.a.
C-3	aug3.g17735	LOC107444270	160425	SN-616	died during injection period	n.a.
C-3	aug3.g17735	LOC107444270	160425	T27-227	no egg laying	n.a.
C-3	aug3.g17735	LOC107444270	160518	KK-760	died during injection period	n.a.
C-3	aug3.g17735	LOC107444270	160518	T27-244	day13*, no more egg laying	normal
C-4	aug3.g16467	LOC107442263	160408	SN-600	day13, day17, day22	normal
C-4	aug3.g16467	LOC107442263	160408	T1-581	day15, day20*	normal
C-5	aug3.g15167	LOC107441267	160316	SN-587	day13, day18*, day22	normal
C-5	aug3.g15167	LOC107441267	160316	KK-736	day13	normal
C-6	aug3.g132	LOC107445924	160408	KK-745	died after injection period, with no egg laying	n.a.
C-6	aug3.g132	LOC107445924	160408	NN-888	died after injection period, with no egg laying	n.a.
C-6	aug3.g132	LOC107445924	160518	T1-604	day13, day18*, day23	thickening caudal lobe in some embryos during stages 6 and 7
C-6	aug3.g132	LOC107445924	160518	SN-634	day19	near-normal
C-7	aug3.g5118	LOC110282806	160425	SN-622	day13, day18*, day23	normal
C-7	aug3.g5118	LOC110282806	160425	T1-587	died during injection period	n.a.
C-8	aug3.g16893	LOC107442891	170603	T27-410	day13, day19, day25	normal
C-8	aug3.g16893	LOC107442891	170603	NN-650	day14, day19, day24	normal
C-9	aug3.g3963	LOC107451332	160209	SN-581	day15, day21*, day26	normal
C-9	aug3.g3963	LOC107451332	160209	T1-553	died during injection period	n.a.
C-10	aug3.g20850	LOC107449642	160316	SN-588	day15, day20*	normal
C-10	aug3.g20850	LOC107449642	160316	T1-568	day16, day22	normal
P-1	aug3.g7720	LOC107455388	160603	T1-600	day14, day19, day24	arrested development at stage 4
P-1	aug3.g7720	LOC107455388	160603	T27-239	day14, day19*, day24	arrested development at stage 4
P-2	aug3.g7876	LOC107455577	160613	T27-242	died during injection period	n.a.
P-2	aug3.g7876	LOC107455577	160613	SN-633	day13*, day18, day23	normal
P-3	aug3.g1424	LOC107446703	160624	line27II_2	day17*	complex defects in blastoderm formation, germ-disc formatoin, and germ-band formation
P-3	aug3.g1424	LOC107446703	160803	SN-666	died during injection period	n.a.
P-3	aug3.g1424	LOC107446703	160803	NN-941	day14, day19, day24	normal
P-3	aug3.g1424	LOC107446703	160805	NN-937	day12, day19, day24	normal
P-4	aug3.g22959	LOC107436727	160624	line28A	died after injection period, with no egg laying	n.a.
P-4	aug3.g22959	LOC107436727	160624	line27pp	died after injection period, with no egg laying	n.a.
P-5	aug3.g4633	LOC107452245	160624	line27II	day13*, day17, day21	normal
P-5	aug3.g4633	LOC107452245	160624	line27ss	day19, day24	normal
CP-1	aug3.g26874	LOC107439682	160209	T1-554	died after injection period, with no egg laying	n.a.
CP-1	aug3.g26874	LOC107439682	160209	T1-558	day15, day20*, day25	incomplete germ-disc formation, defects in axis formation
CP-2	aug3.g18041	n.a.	160603	KK-765	day13, day17, day22	(amorphous eggs)
CP-2	aug3.g18041	n.a.	160603	SN-623	day14, day19*, day24	normal
CP-3	aug3.g1904	LOC107447737	160803	T1-634	day8, day13, day19	(amorphous eggs)
CP-3	aug3.g1904	LOC107447737	160803	SN-653	died after injection period, with no egg laying	n.a.
CP-3	aug3.g1904	LOC107447737	160819	line28A	day11, day19	(deformed eggs)
CP-3	aug3.g1904	LOC107447737	160819	line28C	day13, day20	(deformed eggs)
CP-4	aug3.g4752	LOC107452419	160624	line27uu	day11, day17, day21*	shrinking germ disc
CP-4	aug3.g4752	LOC107452419	160624	line27HH	died after injection period, with no egg laying	n.a.
CP-4	aug3.g4752	LOC107452419	160803	T1-627	day13, day17, day22	normal
CP-4	aug3.g4752	LOC107452419	160803	KK-785	day14, day19, day24	normal
Note: Time-lapse movies showing development of embryos from egg sacs indicated by asterisks have been deposited in a public repository.
