## Supplementary material for "Lineage-specific, fast-evolving GATA-like gene regulates zygotic gene activation to promote endoderm specification and pattern formation in the Theridiidae spider": Addfile12 Table S16

### Sheet: Primers and Clones
Table S16. Primers and cDNA clones used for RNAi and in situ hybridization.
sort	aug3 gene ID	NCBI gene ID	plasmid vector	cloning site	method/resource (Accession number)	forward primer for cloning	reverse primer for cloning	primers for dsRNA synthesis*	Use
1	aug3.g4238	LOC107451717	pBluescript II SK(+)	EcoRI	PCR	GGAATTCGCCCAACTCTATACGACAGTCC	GGAATTCCTCGGACTGAGTCTTCGATCTT	T7KS - T7SK	pRNAi (pilot screen)
2	aug3.g4238	LOC107451717	pBluescript II SK(+)	EcoRI	PCR	GGAATTCGCCCAACTCTATACGACAGTCC	GGAATTCGCGTATAGTATATCTCCACCAT	T7KS - T7SK	pRNAi (specificity validation [#F1R3])
3	aug3.g4238	LOC107451717	pBluescript II SK(+)	EcoRI	PCR	GGAATTCACATGCAGACGTGTGCTCC	GGAATTCTTTCAGCCGCTGAAGGCAC	T7KS - T7SK	pRNAi (specificity validation [#F2R2])
4	aug3.g14287	LOC107440133	pBluescript II SK(+)	HindIII	Pt-twist/pBS-km-twi#6-1HIII#2 (AB167807) [ref. 1]	n.a.	n.a.	T7KS - T7SK	pRNAi (pilot screen)
5	aug3.g17735	LOC107444270	pBluescript II SK(+)	EcoRI	PCR	GGAATTCCATGGAACTCCTATTATCTGTC	GGAATTCTTCATCTTTACCCTCTCCATCA	T7KS - T7SK	pRNAi (pilot screen)
6	aug3.g17735	LOC107444270	pBluescript II SK(+)	BamHI/EcoRI	PCR	CGGGATCCCATGGAACTCCTATTATCTGTC	GGAATTCTTCATCTTTACCCTCTCCATCA	n.a.	in situ hybridization
7	aug3.g16467	LOC107442263	pBluescript II SK(+)	EcoRI	PCR	GGAATTCCCCTAGCCTTTTCTCTTCTAGG	GGAATTCAAGTTGCTGTAGTTGGCAATGT	T7KS - T7SK	pRNAi (pilot screen)
8	aug3.g15167	LOC107441267	pTriplEx2	SfiI	EST clone (FY379644/eS7_SB_025_B01) [ref. 2]	n.a.	n.a.	T7new - T7_5TrpExLD2	pRNAi (pilot screen)
9	aug3.g132	LOC107445924	pBluescript II SK(+)	EcoRI	PCR	GGAATTCAAGGAAGTTCAGAAGCAGCAAG	GGAATTCCCCACTCCTCATTCCTGAAATA	T7KS - T7SK	pRNAi (pilot screen)
10	aug3.g5118	LOC110282806	pBluescript II SK(+)	EcoRI	PCR	GGAATTCCGTCCTTTAATTACAGCCAAGG	GGAATTCAGCTCTGGTCAGTCTCGAAATC	T7KS - T7SK	pRNAi (pilot screen)
11	aug3.g5118	LOC110282806	pBluescript II SK(+)	BamHI/EcoRI	PCR	CGGGATCCCGTCCTTTAATTACAGCCAAGG	GGAATTCAGCTCTGGTCAGTCTCGAAATC	n.a.	in situ hybridization
12	aug3.g16893	LOC107442891	pBluescript II SK(+)	EcoRI	PCR	GGAATTCCGAGAAGAAAGCAGTCAAATCC	GGAATTCTGCTTCTCTTGATGCATTTCCA	T7KS - T7SK	pRNAi (pilot screen)
13	aug3.g3963	LOC107451332	pTriplEx2	SfiI	EST clone (FY375900/eS6_d1_51_E01) [ref. 2]	n.a.	n.a.	T7new - T7_5TrpExLD2	pRNAi (pilot screen)
14	aug3.g20850	LOC107449642	pTriplEx2	SfiI	EST clone (FY378818/eS7_SB_014_F12) [ref. 2]	n.a.	n.a.	T7new - T7_5TrpExLD2	pRNAi (pilot screen)
15	aug3.g7720	LOC107455388	pTriplEx2	SfiI	EST clone (FY374484/eS6_d1_33_H05) [ref. 2]	n.a.	n.a.	T7new - T7_5TrpExLD2	pRNAi (pilot screen)
16	aug3.g7720	LOC107455388	pBluescript II SK(+)	EcoRI	PCR	GGAATTCGTACATAAAACTGCCACACGTC	GGAATTCTACTTGTACCCCTGGAGTTCTG	T7KS - T7SK	pRNAi (specificity validation [#F1R1])
17	aug3.g7720	LOC107455388	pBluescript II SK(+)	EcoRI	PCR	GGAATTCGATTTTGTTCCTGTCAAAGAGC	GGAATTCCGACAATCAGGATGTCTCATAT	T7KS - T7SK	pRNAi (specificity validation [#F2R2])
18	aug3.g7720	LOC107455388	pBluescript II SK(+)	EcoRI	PCR	GGAATTCGAAAGTGCCCAACGTGGTATTG	GGAATTCTCATAGGATGGTACTTCGATCA	T7KS - T7SK	pRNAi (specificity validation [#F3R3])
19	aug3.g7876	LOC107455577	pBluescript II SK(+)	EcoRI	PCR	GGAATTCGTTCGAATACGTTGATGGCATA	GGAATTCGCTGGGAAAGACAGCAAAATAC	T7KS - T7SK	pRNAi (pilot screen)
20	aug3.g1424	LOC107446703	pBluescript II SK(+)	EcoRI	PCR	GGAATTCACTGATGGTAACTGCGACAATG	GGAATTCGATGGTTCCGTCAATAATGGAT	T7KS - T7SK	pRNAi (pilot screen)
21	aug3.g22959	LOC107436727	pBluescript II SK(+)	EcoRI	PCR	GGAATTCAATGACTCCAAGGGAGTTTGAA	GGAATTCGCTTTGCTTCGTTATATTTGCC	T7KS - T7SK	pRNAi (pilot screen)
22	aug3.g4633	LOC107452245	pBluescript II SK(+)	EcoRI	PCR	GGAATTCACGGTTGATGGGTGATTTTAAG	GGAATTCTTGCAACACTTTCCATCCTAGA	T7KS - T7SK	pRNAi (pilot screen)
23	aug3.g26874	LOC107439682	pTriplEx2	SfiI	fuchi / EST clone (LC671429/S7_d1_24_G06) [ref. 2]	n.a.	n.a.	T7new - T7_5TrpExLD2	pRNAi (pilot screen)
24	aug3.g26874	LOC107439682	pBluescript II SK(+)	EcoRI	PCR	GGAATTCGACATGTTCTCACCTATTTCCG	GGAATTCTGTAATTGCCTTAAGTCCGATG	T7KS - T7SK	pRNAi (specificity validation [#F1R1]; phenotype analyses; RNA-seq; ATAC-seq)
25	aug3.g26874	LOC107439682	pBluescript II SK(+)	EcoRI	PCR	GGAATTCGGATTCGTCTAATGAAAGTGG	GGAATTCCTTGATTTCGAGCATTGGCGAT	T7KS - T7SK	pRNAi (specificity validation [#F2R4])
26	aug3.g26874	LOC107439682	pBluescript II SK(+)	EcoRI	PCR	GGAATTCGTTACACAAGAGGAAGCGACCA	GGAATTCCATCCTGTAAAATGACTGAACG	T7KS - T7SK	pRNAi (specificity validation [#F3R3])
27	aug3.g18041	none	pTriplEx2	SfiI	EST clone (FY370001/S7_d1_20_F12) [ref.2]	n.a.	n.a.	T7new - T7_5TrpExLD2	pRNAi (pilot screen)
28	aug3.g1904	LOC107447737	pBluescript II SK(+)	EcoRI	PCR	GGAATTCAATGCATTAGTGTCCATGTTGG	GGAATTCCTTCATCGCCTTCCATAGAATC	T7KS - T7SK	pRNAi (pilot screen)
29	aug3.g4752	LOC107452419	pBluescript II SK(+)	EcoRI	PCR	GGAATTCAACCATTCCAATGTGAAGTGTG	GGAATTCTTGTTGTCTGCTTTTATGTCCG	T7KS - T7SK	pRNAi (pilot screen)
30	aug3.g1125	LOC107445669	pBluescript II SK(+)	EcoRI	PCR	GGAATTCATGGCTGCTGTTTCAGAGGATA	GGAATTCAGGTCTTTGATTATGTTGCTGC	n.a.	in situ hybridization
31	aug3.g2114	LOC107448182	pBluescript II SK(+)	EcoRI	PCR	GGAATTCAGTGACACTCAGGATCTGTGTC	GGAATTCCGTCTTGCACGTCTTCATCGTC	n.a.	in situ hybridization
32	aug3.g20850	LOC107449642	pTriplEx2	SfiI	EST clone (FY378818/eS7_SB_014_F12) [ref. 2]	n.a.	n.a.	n.a.	in situ hybridization
33	aug3.g17950	LOC107444566	pBluescript II SK(+)	EcoRI	PCR	GGAATTCAGAGAGGGTCTCAGAAGTTAAG	GGAATTCTAGTTCGAATTGAACACAGCTC	n.a.	in situ hybridization
34	aug3.g12453	LOC107437591	pZL1	SalI/NotI	EST clone (FY223452/At_eW_022_H09) [ref. 3]	n.a.	n.a.	n.a.	in situ hybridization
35	aug3.g27539	none	pTriplEx2	SfiI	EST clone (FY380287/eS7_SB_032_D11) [ref. 2]	n.a.	n.a.	n.a.	in situ hybridization
36	aug3.g27086	LOC110283546	pBluescript II SK(+)	EcoRI	PCR	CGGAATTCAGAAGAATGGAGAAGGTC	GGAATTCTCAACACCACAGGGTAGTTGGA	n.a.	in situ hybridization
37	aug3.g486	LOC107443634	pZL1	SalI/NotI	EST clone (FY217041/At_eW_002_A15) [ref. 3]	n.a.	n.a.	n.a.	in situ hybridization
38	aug3.g26914	LOC107439896	pTriplEx2	SfiI	EST clone (FY373480/eS6_d1_21_D01) [ref. 2]	n.a.	n.a.	n.a.	in situ hybridization
39	aug3.g132	LOC107445924	pBluescript II SK(+)	EcoRI	PCR	GGAATTCAAGGAAGTTCAGAAGCAGCAAG	GGAATTCCCCACTCCTCATTCCTGAAATA	n.a.	in situ hybridization
40	aug3.g8337	LOC107456131	pTriplEx2	SfiI	Pt-gata5 / EST clone (LC671430/eS6_d1_049_F06) [ref. 2]	n.a.	n.a.	n.a.	in situ hybridization
41	aug3.g4322	LOC107451809	pZL1	SalI/NotI	Pt-hedgehog (hh)/pZL-km-hh#10-2 (AB125742) [ref. 4]	n.a.	n.a.	n.a.	in situ hybridization;
42	aug3.g4322	LOC107451809	pBluescript II SK(+)	EcoRV	Pt-hedgehog (hh)/pBS-km-hh#10-2_SalSpe#5 (AB125742) [ref. 4; denoted as At-hh1]	n.a.	n.a.	T7KS - T7SK	pRNAi (ATAC-seq)
43	aug3.g6985	LOC107455300	pBluescript II SK(+)	NotI	Pt-forkhead (fkh)/pBS-km-fkh#1-2_BglXba (AB096073) [ref. 5]	n.a.	n.a.	n.a.	in situ hybridization
44	aug3.g9172	LOC107457189	pZL1	SalI/NotI	Pt-orthodenticle (otd)/pZL-km-otd#8-1 (AB096074) [ref. 5]	n.a.	n.a.	n.a.	in situ hybridization
45	aug3.g15189	LOC107447678	pZL1	SalI/NotI	Pt-msx1/At_eW_020_B15 (LC379630) [ref. 6]	n.a.	n.a.	n.a.	in situ hybridization
46	aug3.g25248	LOC107456525	pZL1	SalI/NotI	Pt-Delta/pZL-km-Delta-dT#10-1 (AB287420) [ref. 3]	n.a.	n.a.	n.a.	in situ hybridization
47	aug3.g16926	LOC107442925	pBluescript II SK(+)	EcoRI	Pt-decapentaplegic (dpp)/pBS-km-dpp_NcoEco (AB096072) [ref. 5]	n.a.	n.a.	n.a.	in situ hybridization
48	non-spider gene	n.a.	pBluescript II SK(+)	EcoRI	green fluorescent protein (from pQBI-25 [Quantum Biotechnologies])	n.a.	n.a.	T7KS - T7SK	pRNAi (specificity validation; phenotype analyses)
*Sequences of primers indicated by short names are as follows:
T7KS, TAATACGACTCACTATAGGGAGACCACTCGAGGTCGACGGTATC
T7SK, TAATACGACTCACTATAGGGAGACCACCGCTCTAGAACTAGTGGATC
T7new, TAATACGACTCACTATAGGG
T7_5TrpEXLD2, TAATACGACTCACTATAGGGCTCGGGAAGCGCGCCATT
[ref. 1] Yamazaki et al. Zoolog. Sci. 22: 177-185 (2005)
[ref. 2] Kanayama et al. Nat. Commun. 2:500 (2011)
[ref. 3] Oda et al. Development 134: 2195-2205 (2007)
[ref. 4] Akiyama-Oda and Oda, Development 137: 1263-1273 (2010)
[ref. 5] Akiyama-Oda and Oda, Development 130: 1735-1747 (2003)
[ref. 6] Akiyama-Oda and Oda, Sci. Adv. 6: eaba7261 (2020)
